# NetTCR 2.2 - Improved TCR specificity predictions by combining pan- and peptide-specific training strategies, loss-scaling and integration of sequence similarity

**DOI:** 10.1101/2023.10.12.562001

**Authors:** Mathias Fynbo Jensen, Morten Nielsen

## Abstract

The ability to predict binding between peptides presented by the Major Histocompatibility Complex (MHC) class I molecules and T-cell receptors (TCR) is of great interest in areas of vaccine development, cancer treatment and treatment of autoimmune diseases. However, the scarcity of paired-chain data, combined with the bias towards a few well-studied epitopes, has challenged the development of pan-specific machine-learning (ML) models with accurate predictive power towards peptides characterized by little or no TCR data. To deal with this, we here benefit from a larger paired-chain peptide-TCR dataset and explore different ML model architectures and training strategies to better deal with imbalanced data. We show that while simple changes to the architecture and training strategies results in greatly improved performance, particularly for peptides with little available data, predictions on unseen peptides remain challenging, especially for peptides distant to the training peptides. We also demonstrate that ML models can be used to detect potential outliers, and that the removal of such outliers from training further improves the overall performance. Furthermore, we show that a model combining the properties of pan-specific and peptide-specific models achieves improved performance, and that performance can be further improved by integrating similarity-based predictions, especially when a low false positive rate is desirable. Moreover, in the context of the IMMREP 2022 benchmark, this updated modeling framework archived state-of-the-art performance. Finally, we show that combining all these approaches results in acceptable predictive accuracy for peptides characterized with as little as 15 positive TCRs. This observation thus places great promise on rapidly expanding the peptide covering of the current models for predicting TCR specificity. The final NetTCR 2.2 models are available at https://github.com/mnielLab/NetTCR-2.2, and as a web server at https://services.healthtech.dtu.dk/services/NetTCR-2.2/.
