## Supplementary material for "NetTCR 2.2 - Improved TCR specificity predictions by combining pan- and peptide-specific training strategies, loss-scaling and integration of sequence similarity": Model performance on primary dataset

### Sheet: Sheet1
Model Number	Model	Dropout Rate	Sample Weight	Training Data	Metric	GILGFVFTL	RAKFKQLL	KLGGALQAK	AVFDRKSDAK	ELAGIGILTV	NLVPMVATV	IVTDFSVIK	LLWNGPMAV	CINGVCWTV	GLCTLVAML	SPRWYFYYL	ATDALMTGF	DATYQRTRALVR	KSKRTPMGF	YLQPRTFLL	HPVTKYIM	RFPLTFGWCF	GPRLGVRAT	CTELKLSDY	RLRAEAQVK	RLPGVLPRA	SLFNTVATLY	RPPIFIRRL	FEDLRLLSF	VLFGLGFAI	FEDLRVLSF	All Unweighted	All Weighted	Model Predictions
1	NetTCR 2.1 - Pan	0	FALSE	https://github.com/mnielLab/NetTCR-2.2/blob/main/data/nettcr_2_2_full_dataset.csv	AUC	0.8673	0.8746	0.6799	0.6827	0.9341	0.6687	0.7024	0.8303	0.8315	0.7676	0.7579	0.732	0.7156	0.6617	0.731	0.6859	0.7326	0.6939	0.6747	0.6107	0.5997	0.5953	0.5725	0.5396	0.7848	0.5524	0.7107	0.7745	https://github.com/mnielLab/NetTCR-2.2/tree/main/data/model_predictions/model_1_predictions.csv
1	NetTCR 2.1 - Pan	0	FALSE	https://github.com/mnielLab/NetTCR-2.2/blob/main/data/nettcr_2_2_full_dataset.csv	AUC 0.1	0.8217	0.773	0.5247	0.5232	0.8183	0.5119	0.5642	0.7335	0.6982	0.6065	0.5544	0.5675	0.5267	0.5446	0.5452	0.5254	0.5658	0.539	0.5358	0.518	0.5104	0.5014	0.507	0.4896	0.6232	0.4767	0.581	0.6532	https://github.com/mnielLab/NetTCR-2.2/tree/main/data/model_predictions/model_1_predictions.csv
2	NetTCR 2.1 - Peptide	0	FALSE	https://github.com/mnielLab/NetTCR-2.2/blob/main/data/nettcr_2_2_full_dataset.csv	AUC	0.8775	0.9035	0.7221	0.6814	0.9556	0.7431	0.7395	0.884	0.8864	0.8879	0.8392	0.8462	0.8071	0.8538	0.8863	0.8033	0.8113	0.7787	0.7447	0.4718	0.636	0.5255	0.767	0.7521	0.8281	0.679	0.7812	0.8151	https://github.com/mnielLab/NetTCR-2.2/tree/main/data/model_predictions/model_2_predictions.csv
2	NetTCR 2.1 - Peptide	0	FALSE	https://github.com/mnielLab/NetTCR-2.2/blob/main/data/nettcr_2_2_full_dataset.csv	AUC 0.1	0.8187	0.8361	0.5672	0.5398	0.8802	0.6045	0.6594	0.8077	0.7841	0.7716	0.6824	0.7309	0.668	0.7025	0.8157	0.6395	0.7361	0.6455	0.6048	0.4875	0.5457	0.5007	0.7092	0.6084	0.8006	0.5543	0.6808	0.7137	https://github.com/mnielLab/NetTCR-2.2/tree/main/data/model_predictions/model_2_predictions.csv
3	NetTCR 2.2 - Pan	0.6	FALSE	https://github.com/mnielLab/NetTCR-2.2/blob/main/data/nettcr_2_2_full_dataset.csv	AUC	0.8862	0.9112	0.7691	0.7291	0.9553	0.7528	0.7525	0.8729	0.9033	0.8797	0.8192	0.8506	0.8075	0.8129	0.9091	0.8318	0.8142	0.7112	0.7118	0.663	0.6117	0.6511	0.8605	0.8152	0.8262	0.7316	0.8015	0.8326	https://github.com/mnielLab/NetTCR-2.2/tree/main/data/model_predictions/model_3_predictions.csv
3	NetTCR 2.2 - Pan	0.6	FALSE	https://github.com/mnielLab/NetTCR-2.2/blob/main/data/nettcr_2_2_full_dataset.csv	AUC 0.1	0.8374	0.8555	0.5797	0.5474	0.8749	0.5907	0.6514	0.8006	0.7955	0.7731	0.6396	0.6699	0.6127	0.6359	0.7938	0.6436	0.6835	0.5166	0.5322	0.5037	0.503	0.5429	0.7539	0.5909	0.7223	0.6189	0.6642	0.7155	https://github.com/mnielLab/NetTCR-2.2/tree/main/data/model_predictions/model_3_predictions.csv
4	NetTCR 2.2 - Pan	0.6	TRUE	https://github.com/mnielLab/NetTCR-2.2/blob/main/data/nettcr_2_2_full_dataset.csv	AUC	0.8882	0.9111	0.7509	0.7193	0.9563	0.7512	0.768	0.884	0.8995	0.8825	0.843	0.884	0.8456	0.8469	0.9327	0.8186	0.7964	0.7544	0.7302	0.6536	0.688	0.6148	0.8199	0.8189	0.8928	0.8019	0.8136	0.8336	https://github.com/mnielLab/NetTCR-2.2/tree/main/data/model_predictions/model_4_predictions.csv
4	NetTCR 2.2 - Pan	0.6	TRUE	https://github.com/mnielLab/NetTCR-2.2/blob/main/data/nettcr_2_2_full_dataset.csv	AUC 0.1	0.8338	0.8547	0.5603	0.5304	0.8816	0.5928	0.6649	0.8032	0.7996	0.7842	0.6543	0.7564	0.6572	0.6848	0.8297	0.6912	0.6862	0.6002	0.5865	0.5137	0.5588	0.5036	0.7027	0.6758	0.8127	0.6816	0.6885	0.7178	https://github.com/mnielLab/NetTCR-2.2/tree/main/data/model_predictions/model_4_predictions.csv
5	NetTCR 2.2 - Peptide	0.6	FALSE	https://github.com/mnielLab/NetTCR-2.2/blob/main/data/nettcr_2_2_full_dataset.csv	AUC	0.883	0.9086	0.7537	0.7071	0.9456	0.73	0.7518	0.8908	0.9062	0.8961	0.8615	0.86	0.8136	0.8553	0.8739	0.8335	0.765	0.7944	0.7306	0.4407	0.5913	0.5942	0.7829	0.7769	0.8054	0.7951	0.7903	0.8257	https://github.com/mnielLab/NetTCR-2.2/tree/main/data/model_predictions/model_5_predictions.csv
5	NetTCR 2.2 - Peptide	0.6	FALSE	https://github.com/mnielLab/NetTCR-2.2/blob/main/data/nettcr_2_2_full_dataset.csv	AUC 0.1	0.8309	0.8534	0.5901	0.5553	0.8871	0.6091	0.6713	0.8228	0.8201	0.8288	0.7247	0.7969	0.6921	0.7451	0.8264	0.6794	0.7204	0.6468	0.6327	0.4951	0.5759	0.5364	0.6751	0.6462	0.8121	0.6816	0.706	0.733	https://github.com/mnielLab/NetTCR-2.2/tree/main/data/model_predictions/model_5_predictions.csv
6	NetTCR 2.2 - Pan	0.6	TRUE	https://github.com/mnielLab/NetTCR-2.2/blob/main/data/other_training_data/add_back_redundant.csv	AUC	0.8929	0.9121	0.7552	0.7235	0.9586	0.7592	0.7739	0.8805	0.9003	0.8776	0.82	0.8752	0.8297	0.8487	0.9432	0.8513	0.7971	0.7487	0.7234	0.588	0.6223	0.6084	0.8407	0.753	0.8622	0.7637	0.8042	0.8341	https://github.com/mnielLab/NetTCR-2.2/tree/main/data/model_predictions/model_6_predictions.csv
6	NetTCR 2.2 - Pan	0.6	TRUE	https://github.com/mnielLab/NetTCR-2.2/blob/main/data/other_training_data/add_back_redundant.csv	AUC 0.1	0.8377	0.8463	0.5541	0.5368	0.8784	0.6059	0.6495	0.7994	0.7826	0.7813	0.6353	0.7338	0.6465	0.6714	0.8201	0.7193	0.7038	0.5989	0.5852	0.5063	0.5298	0.5072	0.7458	0.6248	0.7661	0.6776	0.6825	0.7146	https://github.com/mnielLab/NetTCR-2.2/tree/main/data/model_predictions/model_6_predictions.csv
7	NetTCR 2.2 - Peptide	0.6	FALSE	https://github.com/mnielLab/NetTCR-2.2/blob/main/data/other_training_data/add_back_redundant.csv	AUC	0.8815	0.9046	0.7476	0.7072	0.9486	0.7414	0.7372	0.878	0.9056	0.8984	0.8547	0.8585	0.7998	0.8634	0.8875	0.8285	0.8151	0.7923	0.7306	0.4407	0.5913	0.5942	0.7775	0.759	0.8554	0.7951	0.7921	0.824	https://github.com/mnielLab/NetTCR-2.2/tree/main/data/model_predictions/model_7_predictions.csv
7	NetTCR 2.2 - Peptide	0.6	FALSE	https://github.com/mnielLab/NetTCR-2.2/blob/main/data/other_training_data/add_back_redundant.csv	AUC 0.1	0.8286	0.8541	0.5906	0.5563	0.8889	0.6147	0.6734	0.8164	0.8174	0.8183	0.7207	0.7977	0.6766	0.7557	0.8368	0.6815	0.7467	0.6217	0.6327	0.4951	0.5759	0.5364	0.7117	0.6391	0.8193	0.6816	0.7072	0.7329	https://github.com/mnielLab/NetTCR-2.2/tree/main/data/model_predictions/model_7_predictions.csv
8	NetTCR 2.2 - Pan	0.6	TRUE	https://github.com/mnielLab/NetTCR-2.2/blob/main/data/other_training_data/50th_percentile_limit.csv	AUC	0.8923	0.9147	0.775	0.733	0.9597	0.7687	0.7712	0.8778	0.9082	0.8859	0.8343	0.8806	0.8447	0.8711	0.9409	0.832	0.7794	0.747	0.7543	0.6051	0.6622	0.6384	0.8083	0.8289	0.8608	0.783	0.8138	0.8409	https://github.com/mnielLab/NetTCR-2.2/tree/main/data/model_predictions/model_8_predictions.csv
8	NetTCR 2.2 - Pan	0.6	TRUE	https://github.com/mnielLab/NetTCR-2.2/blob/main/data/other_training_data/50th_percentile_limit.csv	AUC 0.1	0.8344	0.8542	0.5737	0.5461	0.8762	0.6142	0.6646	0.7975	0.8028	0.7873	0.6818	0.7386	0.6562	0.713	0.8253	0.7163	0.7046	0.5842	0.581	0.4761	0.5491	0.5335	0.7222	0.6555	0.8067	0.7005	0.6921	0.723	https://github.com/mnielLab/NetTCR-2.2/tree/main/data/model_predictions/model_8_predictions.csv
9	NetTCR 2.2 - Pan	0.6	TRUE	https://github.com/mnielLab/NetTCR-2.2/blob/main/data/other_training_data/60th_percentile_limit.csv	AUC	0.8895	0.9121	0.784	0.7423	0.9599	0.7833	0.7831	0.8836	0.9127	0.8947	0.857	0.8685	0.8263	0.8489	0.9326	0.8429	0.7743	0.7418	0.7883	0.6903	0.6998	0.6341	0.8273	0.8023	0.8924	0.7989	0.822	0.8453	https://github.com/mnielLab/NetTCR-2.2/tree/main/data/model_predictions/model_9_predictions.csv
9	NetTCR 2.2 - Pan	0.6	TRUE	https://github.com/mnielLab/NetTCR-2.2/blob/main/data/other_training_data/60th_percentile_limit.csv	AUC 0.1	0.8361	0.8527	0.5861	0.5473	0.8825	0.6154	0.668	0.8086	0.8104	0.7854	0.7001	0.7284	0.6504	0.7014	0.8152	0.685	0.687	0.6144	0.6295	0.528	0.5779	0.5313	0.7198	0.6533	0.8023	0.6737	0.6958	0.7268	https://github.com/mnielLab/NetTCR-2.2/tree/main/data/model_predictions/model_9_predictions.csv
10	NetTCR 2.2 - Pan	0.6	TRUE	https://github.com/mnielLab/NetTCR-2.2/blob/main/data/nettcr_2_2_limited_dataset.csv	AUC	0.8961	0.913	0.7901	0.7473	0.9599	0.7851	0.7908	0.8808	0.9136	0.8867	0.8552	0.8544	0.856	0.8645	0.9353	0.8848	0.8101	0.7826	0.7794	0.6964	0.6814	0.632	0.8008	0.8204	0.8676	0.7962	0.8262	0.8492	https://github.com/mnielLab/NetTCR-2.2/tree/main/data/model_predictions/model_10_predictions.csv
10	NetTCR 2.2 - Pan	0.6	TRUE	https://github.com/mnielLab/NetTCR-2.2/blob/main/data/nettcr_2_2_limited_dataset.csv	AUC 0.1	0.8362	0.8557	0.5841	0.5592	0.8807	0.6272	0.6717	0.8028	0.8087	0.7716	0.6933	0.7344	0.655	0.7175	0.8176	0.7632	0.6916	0.6318	0.6048	0.5332	0.5471	0.5313	0.7336	0.6698	0.7656	0.6757	0.6986	0.729	https://github.com/mnielLab/NetTCR-2.2/tree/main/data/model_predictions/model_10_predictions.csv
11	NetTCR 2.2 - Pan	0.6	TRUE	https://github.com/mnielLab/NetTCR-2.2/blob/main/data/other_training_data/80th_percentile_limit.csv	AUC	0.8926	0.9148	0.7933	0.7541	0.9598	0.7803	0.8055	0.8832	0.912	0.8883	0.8593	0.8711	0.8426	0.8682	0.921	0.8317	0.8085	0.7888	0.7558	0.6833	0.6784	0.6413	0.8052	0.8015	0.8581	0.7826	0.8224	0.8499	https://github.com/mnielLab/NetTCR-2.2/tree/main/data/model_predictions/model_11_predictions.csv
11	NetTCR 2.2 - Pan	0.6	TRUE	https://github.com/mnielLab/NetTCR-2.2/blob/main/data/other_training_data/80th_percentile_limit.csv	AUC 0.1	0.8324	0.8517	0.5919	0.5587	0.8855	0.6226	0.6825	0.799	0.8012	0.7869	0.6913	0.7371	0.6711	0.7152	0.8138	0.7068	0.7062	0.6167	0.5838	0.523	0.5585	0.5378	0.7368	0.6265	0.8012	0.6478	0.6956	0.7289	https://github.com/mnielLab/NetTCR-2.2/tree/main/data/model_predictions/model_11_predictions.csv
12	NetTCR 2.2 - Pan	0.6	TRUE	https://github.com/mnielLab/NetTCR-2.2/blob/main/data/other_training_data/85th_percentile_limit.csv	AUC	0.8928	0.9164	0.7901	0.7522	0.9574	0.7919	0.7994	0.8868	0.9109	0.8951	0.8718	0.8726	0.8407	0.875	0.9401	0.859	0.8135	0.7542	0.786	0.6904	0.6884	0.6434	0.8059	0.8373	0.8945	0.7758	0.8285	0.8512	https://github.com/mnielLab/NetTCR-2.2/tree/main/data/model_predictions/model_12_predictions.csv
12	NetTCR 2.2 - Pan	0.6	TRUE	https://github.com/mnielLab/NetTCR-2.2/blob/main/data/other_training_data/85th_percentile_limit.csv	AUC 0.1	0.8296	0.8504	0.5863	0.5598	0.877	0.623	0.6769	0.7904	0.7933	0.788	0.6991	0.7467	0.6573	0.7325	0.8226	0.7041	0.7153	0.6149	0.6377	0.5259	0.5762	0.5342	0.7173	0.6298	0.8253	0.6727	0.6995	0.7273	https://github.com/mnielLab/NetTCR-2.2/tree/main/data/model_predictions/model_12_predictions.csv
13	NetTCR 2.2 - Pan	0.6	TRUE	https://github.com/mnielLab/NetTCR-2.2/blob/main/data/other_training_data/90th_percentile_limit.csv	AUC	0.8909	0.9154	0.7858	0.7494	0.9571	0.7876	0.8051	0.8859	0.913	0.8947	0.8526	0.8768	0.8421	0.8735	0.9278	0.8562	0.82	0.7615	0.7623	0.6964	0.6946	0.6591	0.8429	0.8312	0.902	0.7679	0.8289	0.8496	https://github.com/mnielLab/NetTCR-2.2/tree/main/data/model_predictions/model_13_predictions.csv
13	NetTCR 2.2 - Pan	0.6	TRUE	https://github.com/mnielLab/NetTCR-2.2/blob/main/data/other_training_data/90th_percentile_limit.csv	AUC 0.1	0.8249	0.8492	0.5908	0.5592	0.8755	0.6259	0.6788	0.7895	0.7898	0.7841	0.6925	0.7552	0.6547	0.7312	0.8264	0.6785	0.7295	0.5815	0.5701	0.5218	0.5676	0.532	0.7076	0.6462	0.7941	0.6369	0.692	0.7255	https://github.com/mnielLab/NetTCR-2.2/tree/main/data/model_predictions/model_13_predictions.csv
14	NetTCR 2.2 - Pan	0.6	TRUE	https://github.com/mnielLab/NetTCR-2.2/blob/main/data/other_training_data/95th_percentile_limit.csv	AUC	0.8866	0.916	0.7774	0.744	0.9505	0.7776	0.7918	0.8877	0.9111	0.8994	0.8586	0.8687	0.8601	0.8757	0.9386	0.8398	0.7964	0.7875	0.7703	0.6201	0.7068	0.6457	0.8238	0.7965	0.8912	0.7316	0.8213	0.845	https://github.com/mnielLab/NetTCR-2.2/tree/main/data/model_predictions/model_14_predictions.csv
14	NetTCR 2.2 - Pan	0.6	TRUE	https://github.com/mnielLab/NetTCR-2.2/blob/main/data/other_training_data/95th_percentile_limit.csv	AUC 0.1	0.8171	0.845	0.5753	0.5556	0.8657	0.6281	0.674	0.7854	0.7847	0.7754	0.6817	0.7287	0.6525	0.7294	0.8409	0.6284	0.6918	0.6098	0.5669	0.5151	0.5904	0.5349	0.697	0.6073	0.7875	0.6597	0.6857	0.7183	https://github.com/mnielLab/NetTCR-2.2/tree/main/data/model_predictions/model_14_predictions.csv
15	NetTCR 2.2 - Peptide	0.6	FALSE	https://github.com/mnielLab/NetTCR-2.2/blob/main/data/nettcr_2_2_limited_dataset.csv	AUC	0.8847	0.9217	0.7953	0.7663	0.954	0.7878	0.7826	0.8958	0.9195	0.9138	0.8933	0.8823	0.8464	0.868	0.886	0.8196	0.7986	0.8222	0.7916	0.5351	0.6265	0.5981	0.809	0.7846	0.8527	0.8284	0.8178	0.851	https://github.com/mnielLab/NetTCR-2.2/tree/main/data/model_predictions/model_15_predictions.csv
15	NetTCR 2.2 - Peptide	0.6	FALSE	https://github.com/mnielLab/NetTCR-2.2/blob/main/data/nettcr_2_2_limited_dataset.csv	AUC 0.1	0.8351	0.8647	0.6147	0.5859	0.8894	0.6364	0.6871	0.8372	0.8289	0.8268	0.7576	0.7992	0.7249	0.747	0.8157	0.6998	0.7386	0.6884	0.6628	0.508	0.5784	0.5641	0.7498	0.6276	0.8012	0.6816	0.7212	0.7481	https://github.com/mnielLab/NetTCR-2.2/tree/main/data/model_predictions/model_15_predictions.csv
16	NetTCR 2.2 - Pre-trained	0.6	TRUE	https://github.com/mnielLab/NetTCR-2.2/blob/main/data/nettcr_2_2_limited_dataset.csv	AUC	0.8931	0.9204	0.8083	0.7785	0.9657	0.798	0.8077	0.9023	0.9207	0.9083	0.9011	0.9042	0.8737	0.8995	0.9307	0.8773	0.8322	0.8465	0.8438	0.6778	0.7456	0.6604	0.8449	0.8373	0.9076	0.797	0.8493	0.8642	https://github.com/mnielLab/NetTCR-2.2/tree/main/data/model_predictions/model_16_predictions.csv
16	NetTCR 2.2 - Pre-trained	0.6	TRUE	https://github.com/mnielLab/NetTCR-2.2/blob/main/data/nettcr_2_2_limited_dataset.csv	AUC 0.1	0.8405	0.8634	0.6136	0.5902	0.8929	0.644	0.6933	0.8334	0.8257	0.8189	0.7595	0.7947	0.7155	0.7613	0.8573	0.7396	0.7568	0.7199	0.6487	0.5435	0.616	0.5575	0.7718	0.6851	0.839	0.7164	0.7346	0.7518	https://github.com/mnielLab/NetTCR-2.2/tree/main/data/model_predictions/model_16_predictions.csv
17	TCRbase Ensemble	0.6	TRUE	https://github.com/mnielLab/NetTCR-2.2/blob/main/data/nettcr_2_2_limited_dataset.csv	AUC	0.8924	0.9205	0.8087	0.7787	0.966	0.7987	0.8078	0.9014	0.923	0.9122	0.9037	0.9085	0.8792	0.9066	0.9339	0.8867	0.8371	0.8617	0.8457	0.6661	0.7551	0.6676	0.8472	0.8489	0.9051	0.806	0.8526	0.8651	https://github.com/mnielLab/NetTCR-2.2/tree/main/data/model_predictions/model_17_predictions.csv
17	TCRbase Ensemble	0.6	TRUE	https://github.com/mnielLab/NetTCR-2.2/blob/main/data/nettcr_2_2_limited_dataset.csv	AUC 0.1	0.8376	0.8635	0.6177	0.5911	0.8947	0.65	0.6972	0.8375	0.8366	0.8367	0.766	0.8107	0.7438	0.7935	0.865	0.7669	0.7717	0.7524	0.672	0.5342	0.6265	0.5728	0.7799	0.736	0.8401	0.7234	0.7468	0.7563	https://github.com/mnielLab/NetTCR-2.2/tree/main/data/model_predictions/model_17_predictions.csv
18	NetTCR 2.2 - Pan + Peptide	0.6	True/False	https://github.com/mnielLab/NetTCR-2.2/blob/main/data/nettcr_2_2_limited_dataset.csv	AUC	0.8973	0.9205	0.806	0.7685	0.9623	0.794	0.7993	0.8942	0.9214	0.9031	0.8846	0.8889	0.8706	0.8824	0.9357	0.8892	0.8249	0.8332	0.8107	0.6729	0.6811	0.6353	0.8296	0.8283	0.8789	0.8268	0.84	0.8602	https://github.com/mnielLab/NetTCR-2.2/tree/main/data/model_predictions/model_18_predictions.csv
18	NetTCR 2.2 - Pan + Peptide	0.6	True/False	https://github.com/mnielLab/NetTCR-2.2/blob/main/data/nettcr_2_2_limited_dataset.csv	AUC 0.1	0.8391	0.8657	0.6115	0.5848	0.8928	0.6398	0.6875	0.8307	0.8276	0.8174	0.7513	0.786	0.7085	0.7609	0.8217	0.7525	0.7341	0.7039	0.6537	0.5306	0.5881	0.5597	0.7693	0.6583	0.8028	0.6956	0.7259	0.7488	https://github.com/mnielLab/NetTCR-2.2/tree/main/data/model_predictions/model_18_predictions.csv
19	NetTCR 2.2 - Pan	0.6	TRUE	https://github.com/mnielLab/NetTCR-2.2/tree/main/data/other_training_data/leave_one_out	AUC	0.593	0.5407	0.6362	0.6602	0.5049	0.6228	0.5836	0.4427	0.7351	0.5174	0.698	0.673	0.5873	0.6753	0.6007	0.6909	0.5401	0.6978	0.7109	0.6187	0.5999	0.5913	0.6324	0.7315	0.6812	0.7603	0.6279	0.6005	https://github.com/mnielLab/NetTCR-2.2/tree/main/data/model_predictions/model_19_predictions.csv
19	NetTCR 2.2 - Pan	0.6	TRUE	https://github.com/mnielLab/NetTCR-2.2/tree/main/data/other_training_data/leave_one_out	AUC 0.1	0.5003	0.4887	0.5027	0.5079	0.4835	0.5298	0.4953	0.4911	0.5495	0.487	0.5627	0.5093	0.498	0.5068	0.5098	0.5524	0.4818	0.5139	0.5376	0.4944	0.5246	0.4897	0.5054	0.6237	0.5115	0.6647	0.5201	0.5047	https://github.com/mnielLab/NetTCR-2.2/tree/main/data/model_predictions/model_19_predictions.csv
20	TCRbase	N/A	N/A	https://github.com/mnielLab/NetTCR-2.2/blob/main/data/nettcr_2_2_full_dataset.csv	AUC	0.8252	0.8742	0.5784	0.5251	0.913	0.5796	0.6499	0.8254	0.7745	0.8758	0.7364	0.8477	0.7478	0.8129	0.8545	0.7917	0.814	0.8134	0.6722	0.4149	0.6252	0.6271	0.752	0.7632	0.806	0.7059	0.7387	0.7369	https://github.com/mnielLab/NetTCR-2.2/tree/main/data/model_predictions/model_20_predictions.csv
20	TCRbase	N/A	N/A	https://github.com/mnielLab/NetTCR-2.2/blob/main/data/nettcr_2_2_full_dataset.csv	AUC 0.1	0.7453	0.774	0.5564	0.5192	0.7941	0.5677	0.6417	0.7698	0.6923	0.7605	0.6531	0.7863	0.7107	0.7883	0.7908	0.6772	0.7813	0.751	0.6208	0.477	0.5679	0.5641	0.71	0.6708	0.776	0.6398	0.6841	0.6786	https://github.com/mnielLab/NetTCR-2.2/tree/main/data/model_predictions/model_20_predictions.csv
21	TCRbase	N/A	N/A	https://github.com/mnielLab/NetTCR-2.2/blob/main/data/nettcr_2_2_limited_dataset.csv	AUC	0.8376	0.877	0.5913	0.5567	0.9136	0.6191	0.6709	0.8438	0.7948	0.8886	0.7499	0.8557	0.7457	0.8181	0.8717	0.8388	0.8138	0.7968	0.6654	0.4502	0.6158	0.6536	0.7544	0.7725	0.8046	0.7319	0.7512	0.7512	https://github.com/mnielLab/NetTCR-2.2/tree/main/data/model_predictions/model_21_predictions.csv
21	TCRbase	N/A	N/A	https://github.com/mnielLab/NetTCR-2.2/blob/main/data/nettcr_2_2_limited_dataset.csv	AUC 0.1	0.757	0.7767	0.5602	0.5298	0.7943	0.5868	0.6487	0.8071	0.7052	0.7764	0.6568	0.7856	0.7106	0.7831	0.796	0.721	0.7766	0.7496	0.6208	0.4782	0.567	0.5692	0.7133	0.6774	0.7842	0.6478	0.6915	0.687	https://github.com/mnielLab/NetTCR-2.2/tree/main/data/model_predictions/model_21_predictions.csv
22	NetTCR 2.1 - Pan	0	FALSE	https://github.com/mnielLab/NetTCR-2.2/blob/main/data/nettcr_2_2_limited_dataset.csv	AUC	0.8597	0.8891	0.7367	0.7136	0.9217	0.7184	0.7089	0.8125	0.8584	0.7708	0.7925	0.7319	0.7365	0.7127	0.7912	0.6839	0.7468	0.6682	0.732	0.6791	0.6264	0.6209	0.6974	0.6164	0.7713	0.5758	0.7374	0.794	https://github.com/mnielLab/NetTCR-2.2/tree/main/data/model_predictions/model_22_predictions.csv
22	NetTCR 2.1 - Pan	0	FALSE	https://github.com/mnielLab/NetTCR-2.2/blob/main/data/nettcr_2_2_limited_dataset.csv	AUC 0.1	0.7966	0.8334	0.5514	0.5421	0.8095	0.5514	0.6004	0.6929	0.7524	0.664	0.5709	0.6137	0.5605	0.5347	0.6478	0.5784	0.5672	0.5125	0.5792	0.5437	0.5303	0.5021	0.6126	0.5197	0.6007	0.5175	0.6071	0.6733	https://github.com/mnielLab/NetTCR-2.2/tree/main/data/model_predictions/model_22_predictions.csv
23	NetTCR 2.1 - Peptide	0	FALSE	https://github.com/mnielLab/NetTCR-2.2/blob/main/data/nettcr_2_2_limited_dataset.csv	AUC	0.8861	0.9085	0.7605	0.7382	0.9592	0.7622	0.7824	0.8884	0.8975	0.8972	0.8679	0.8672	0.841	0.8647	0.8965	0.8464	0.8225	0.7911	0.7918	0.5801	0.6823	0.5337	0.7901	0.7669	0.8316	0.6877	0.8055	0.8375	https://github.com/mnielLab/NetTCR-2.2/tree/main/data/model_predictions/model_23_predictions.csv
23	NetTCR 2.1 - Peptide	0	FALSE	https://github.com/mnielLab/NetTCR-2.2/blob/main/data/nettcr_2_2_limited_dataset.csv	AUC 0.1	0.8237	0.8464	0.5861	0.5644	0.8825	0.6164	0.6783	0.8173	0.7909	0.7749	0.7133	0.7389	0.6825	0.7134	0.819	0.6706	0.7396	0.6797	0.6258	0.513	0.5949	0.4934	0.7214	0.6199	0.8028	0.5732	0.6955	0.7266	https://github.com/mnielLab/NetTCR-2.2/tree/main/data/model_predictions/model_23_predictions.csv
24	TCRbase	N/A	N/A	https://github.com/mnielLab/NetTCR-2.2/blob/main/data/other_training_data/leave_most_out_5_positives.csv	AUC	0.7497	0.7147	0.5299	0.4966	0.8495	0.4688	0.6128	0.7969	0.7165	0.6735	0.6038	0	0	0	0	0	0	0	0	0	0	0	0	0	0	0	0.6557	0.6527	https://github.com/mnielLab/NetTCR-2.2/tree/main/data/model_predictions/model_24_predictions.csv
24	TCRbase	N/A	N/A	https://github.com/mnielLab/NetTCR-2.2/blob/main/data/other_training_data/leave_most_out_5_positives.csv	AUC 0.1	0.6402	0.6613	0.5187	0.4961	0.7008	0.5097	0.6012	0.7298	0.6369	0.5746	0.5517	0	0	0	0	0	0	0	0	0	0	0	0	0	0	0	0.6019	0.5989	https://github.com/mnielLab/NetTCR-2.2/tree/main/data/model_predictions/model_24_predictions.csv
25	NetTCR 2.2 - Peptide	0.6	FALSE	https://github.com/mnielLab/NetTCR-2.2/blob/main/data/other_training_data/leave_most_out_5_positives.csv	AUC	0.8087	0.7225	0.552	0.5194	0.9081	0.5796	0.6197	0.7716	0.7921	0.6416	0.6475	0	0	0	0	0	0	0	0	0	0	0	0	0	0	0	0.6875	0.6859	https://github.com/mnielLab/NetTCR-2.2/tree/main/data/model_predictions/model_25_predictions.csv
25	NetTCR 2.2 - Peptide	0.6	FALSE	https://github.com/mnielLab/NetTCR-2.2/blob/main/data/other_training_data/leave_most_out_5_positives.csv	AUC 0.1	0.7297	0.6298	0.5151	0.5004	0.7695	0.5217	0.5272	0.64	0.7239	0.5869	0.5374	0	0	0	0	0	0	0	0	0	0	0	0	0	0	0	0.6074	0.6135	https://github.com/mnielLab/NetTCR-2.2/tree/main/data/model_predictions/model_25_predictions.csv
26	NetTCR 2.2 - Pre-trained	0.6	TRUE	https://github.com/mnielLab/NetTCR-2.2/blob/main/data/other_training_data/leave_most_out_5_positives.csv	AUC	0.8008	0.7003	0.6753	0.6295	0.9225	0.6664	0.6399	0.7665	0.8485	0.6413	0.7182	0	0	0	0	0	0	0	0	0	0	0	0	0	0	0	0.7281	0.7261	https://github.com/mnielLab/NetTCR-2.2/tree/main/data/model_predictions/model_26_predictions.csv
26	NetTCR 2.2 - Pre-trained	0.6	TRUE	https://github.com/mnielLab/NetTCR-2.2/blob/main/data/other_training_data/leave_most_out_5_positives.csv	AUC 0.1	0.7155	0.6135	0.5265	0.5058	0.7892	0.5361	0.5129	0.6212	0.7521	0.5535	0.563	0	0	0	0	0	0	0	0	0	0	0	0	0	0	0	0.6081	0.6118	https://github.com/mnielLab/NetTCR-2.2/tree/main/data/model_predictions/model_26_predictions.csv
27	TCRbase Ensemble	0.6	TRUE	https://github.com/mnielLab/NetTCR-2.2/blob/main/data/other_training_data/leave_most_out_5_positives.csv	AUC	0.8049	0.7128	0.6778	0.6294	0.9259	0.6621	0.6642	0.7995	0.8494	0.6608	0.7206	0	0	0	0	0	0	0	0	0	0	0	0	0	0	0	0.737	0.733	https://github.com/mnielLab/NetTCR-2.2/tree/main/data/model_predictions/model_27_predictions.csv
27	TCRbase Ensemble	0.6	TRUE	https://github.com/mnielLab/NetTCR-2.2/blob/main/data/other_training_data/leave_most_out_5_positives.csv	AUC 0.1	0.7312	0.6317	0.5327	0.5061	0.8004	0.5369	0.5446	0.6767	0.7589	0.5766	0.5646	0	0	0	0	0	0	0	0	0	0	0	0	0	0	0	0.6237	0.6252	https://github.com/mnielLab/NetTCR-2.2/tree/main/data/model_predictions/model_27_predictions.csv
28	TCRbase	N/A	N/A	https://github.com/mnielLab/NetTCR-2.2/blob/main/data/other_training_data/leave_most_out_10_positives.csv	AUC	0.7913	0.7218	0.5113	0.511	0.8615	0.5194	0.5994	0.8196	0.6428	0.7302	0.6079	0	0	0	0	0	0	0	0	0	0	0	0	0	0	0	0.6651	0.6645	https://github.com/mnielLab/NetTCR-2.2/tree/main/data/model_predictions/model_28_predictions.csv
28	TCRbase	N/A	N/A	https://github.com/mnielLab/NetTCR-2.2/blob/main/data/other_training_data/leave_most_out_10_positives.csv	AUC 0.1	0.7076	0.6755	0.5164	0.505	0.7207	0.525	0.5985	0.7456	0.5412	0.6329	0.5655	0	0	0	0	0	0	0	0	0	0	0	0	0	0	0	0.6122	0.6173	https://github.com/mnielLab/NetTCR-2.2/tree/main/data/model_predictions/model_28_predictions.csv
29	NetTCR 2.2 - Peptide	0.6	FALSE	https://github.com/mnielLab/NetTCR-2.2/blob/main/data/other_training_data/leave_most_out_10_positives.csv	AUC	0.8079	0.6892	0.5465	0.5523	0.9236	0.6265	0.6379	0.7946	0.8262	0.7149	0.6787	0	0	0	0	0	0	0	0	0	0	0	0	0	0	0	0.7089	0.6945	https://github.com/mnielLab/NetTCR-2.2/tree/main/data/model_predictions/model_29_predictions.csv
29	NetTCR 2.2 - Peptide	0.6	FALSE	https://github.com/mnielLab/NetTCR-2.2/blob/main/data/other_training_data/leave_most_out_10_positives.csv	AUC 0.1	0.7228	0.6479	0.5072	0.5082	0.7905	0.5351	0.5468	0.6949	0.7354	0.6218	0.5636	0	0	0	0	0	0	0	0	0	0	0	0	0	0	0	0.6249	0.6231	https://github.com/mnielLab/NetTCR-2.2/tree/main/data/model_predictions/model_29_predictions.csv
30	NetTCR 2.2 - Pre-trained	0.6	TRUE	https://github.com/mnielLab/NetTCR-2.2/blob/main/data/other_training_data/leave_most_out_10_positives.csv	AUC	0.7848	0.7491	0.6697	0.6573	0.9332	0.6982	0.6555	0.8261	0.8415	0.7409	0.7556	0	0	0	0	0	0	0	0	0	0	0	0	0	0	0	0.7556	0.7443	https://github.com/mnielLab/NetTCR-2.2/tree/main/data/model_predictions/model_30_predictions.csv
30	NetTCR 2.2 - Pre-trained	0.6	TRUE	https://github.com/mnielLab/NetTCR-2.2/blob/main/data/other_training_data/leave_most_out_10_positives.csv	AUC 0.1	0.686	0.648	0.5194	0.5155	0.8167	0.5459	0.5194	0.7189	0.7274	0.6162	0.5563	0	0	0	0	0	0	0	0	0	0	0	0	0	0	0	0.6245	0.62	https://github.com/mnielLab/NetTCR-2.2/tree/main/data/model_predictions/model_30_predictions.csv
31	TCRbase Ensemble	0.6	TRUE	https://github.com/mnielLab/NetTCR-2.2/blob/main/data/other_training_data/leave_most_out_10_positives.csv	AUC	0.7969	0.759	0.6725	0.6579	0.9343	0.6992	0.6763	0.8374	0.8402	0.7621	0.7648	0	0	0	0	0	0	0	0	0	0	0	0	0	0	0	0.7637	0.7517	https://github.com/mnielLab/NetTCR-2.2/tree/main/data/model_predictions/model_31_predictions.csv
31	TCRbase Ensemble	0.6	TRUE	https://github.com/mnielLab/NetTCR-2.2/blob/main/data/other_training_data/leave_most_out_10_positives.csv	AUC 0.1	0.7213	0.6663	0.528	0.5207	0.8188	0.5537	0.5542	0.7447	0.7231	0.6476	0.5829	0	0	0	0	0	0	0	0	0	0	0	0	0	0	0	0.642	0.6376	https://github.com/mnielLab/NetTCR-2.2/tree/main/data/model_predictions/model_31_predictions.csv
32	TCRbase	N/A	N/A	https://github.com/mnielLab/NetTCR-2.2/blob/main/data/other_training_data/leave_most_out_15_positives.csv	AUC	0.804	0.7713	0.5076	0.5204	0.8678	0.5335	0.5857	0.8195	0.6294	0.7696	0.6048	0	0	0	0	0	0	0	0	0	0	0	0	0	0	0	0.674	0.6775	https://github.com/mnielLab/NetTCR-2.2/tree/main/data/model_predictions/model_32_predictions.csv
32	TCRbase	N/A	N/A	https://github.com/mnielLab/NetTCR-2.2/blob/main/data/other_training_data/leave_most_out_15_positives.csv	AUC 0.1	0.715	0.7036	0.5146	0.5112	0.7232	0.5246	0.5894	0.7547	0.5502	0.677	0.5687	0	0	0	0	0	0	0	0	0	0	0	0	0	0	0	0.6211	0.6262	https://github.com/mnielLab/NetTCR-2.2/tree/main/data/model_predictions/model_32_predictions.csv
33	NetTCR 2.2 - Peptide	0.6	FALSE	https://github.com/mnielLab/NetTCR-2.2/blob/main/data/other_training_data/leave_most_out_15_positives.csv	AUC	0.817	0.7777	0.5647	0.5848	0.9224	0.5859	0.6465	0.7936	0.8503	0.7065	0.698	0	0	0	0	0	0	0	0	0	0	0	0	0	0	0	0.7225	0.7174	https://github.com/mnielLab/NetTCR-2.2/tree/main/data/model_predictions/model_33_predictions.csv
33	NetTCR 2.2 - Peptide	0.6	FALSE	https://github.com/mnielLab/NetTCR-2.2/blob/main/data/other_training_data/leave_most_out_15_positives.csv	AUC 0.1	0.7349	0.6723	0.5079	0.5216	0.7886	0.5335	0.5528	0.7257	0.7418	0.6176	0.5584	0	0	0	0	0	0	0	0	0	0	0	0	0	0	0	0.6323	0.6328	https://github.com/mnielLab/NetTCR-2.2/tree/main/data/model_predictions/model_33_predictions.csv
34	NetTCR 2.2 - Pre-trained	0.6	TRUE	https://github.com/mnielLab/NetTCR-2.2/blob/main/data/other_training_data/leave_most_out_15_positives.csv	AUC	0.8019	0.786	0.6779	0.6591	0.9346	0.7109	0.6749	0.8238	0.8516	0.7282	0.7617	0	0	0	0	0	0	0	0	0	0	0	0	0	0	0	0.7646	0.7575	https://github.com/mnielLab/NetTCR-2.2/tree/main/data/model_predictions/model_34_predictions.csv
34	NetTCR 2.2 - Pre-trained	0.6	TRUE	https://github.com/mnielLab/NetTCR-2.2/blob/main/data/other_training_data/leave_most_out_15_positives.csv	AUC 0.1	0.6954	0.6687	0.5223	0.5168	0.8321	0.5435	0.5332	0.6966	0.7323	0.6197	0.5792	0	0	0	0	0	0	0	0	0	0	0	0	0	0	0	0.6309	0.6278	https://github.com/mnielLab/NetTCR-2.2/tree/main/data/model_predictions/model_34_predictions.csv
35	TCRbase Ensemble	0.6	TRUE	https://github.com/mnielLab/NetTCR-2.2/blob/main/data/other_training_data/leave_most_out_15_positives.csv	AUC	0.8165	0.7975	0.6795	0.6617	0.9342	0.7112	0.6936	0.8387	0.8515	0.7542	0.7675	0	0	0	0	0	0	0	0	0	0	0	0	0	0	0	0.7733	0.7657	https://github.com/mnielLab/NetTCR-2.2/tree/main/data/model_predictions/model_35_predictions.csv
35	TCRbase Ensemble	0.6	TRUE	https://github.com/mnielLab/NetTCR-2.2/blob/main/data/other_training_data/leave_most_out_15_positives.csv	AUC 0.1	0.7332	0.6912	0.529	0.519	0.8276	0.555	0.5797	0.7358	0.7233	0.648	0.6075	0	0	0	0	0	0	0	0	0	0	0	0	0	0	0	0.6499	0.6466	https://github.com/mnielLab/NetTCR-2.2/tree/main/data/model_predictions/model_35_predictions.csv
36	TCRbase	N/A	N/A	https://github.com/mnielLab/NetTCR-2.2/blob/main/data/other_training_data/leave_most_out_20_positives.csv	AUC	0.8063	0.7768	0.5275	0.5219	0.8767	0.5574	0.6372	0.8221	0.6687	0.7673	0.6216	0	0	0	0	0	0	0	0	0	0	0	0	0	0	0	0.6894	0.6893	https://github.com/mnielLab/NetTCR-2.2/tree/main/data/model_predictions/model_36_predictions.csv
36	TCRbase	N/A	N/A	https://github.com/mnielLab/NetTCR-2.2/blob/main/data/other_training_data/leave_most_out_20_positives.csv	AUC 0.1	0.7204	0.713	0.5228	0.5117	0.7296	0.5461	0.6264	0.7644	0.5823	0.6523	0.5755	0	0	0	0	0	0	0	0	0	0	0	0	0	0	0	0.6313	0.635	https://github.com/mnielLab/NetTCR-2.2/tree/main/data/model_predictions/model_36_predictions.csv
37	NetTCR 2.2 - Peptide	0.6	FALSE	https://github.com/mnielLab/NetTCR-2.2/blob/main/data/other_training_data/leave_most_out_20_positives.csv	AUC	0.8265	0.7776	0.5847	0.6062	0.9257	0.6402	0.6517	0.8025	0.8579	0.7144	0.7701	0	0	0	0	0	0	0	0	0	0	0	0	0	0	0	0.7416	0.732	https://github.com/mnielLab/NetTCR-2.2/tree/main/data/model_predictions/model_37_predictions.csv
37	NetTCR 2.2 - Peptide	0.6	FALSE	https://github.com/mnielLab/NetTCR-2.2/blob/main/data/other_training_data/leave_most_out_20_positives.csv	AUC 0.1	0.7331	0.6728	0.5198	0.5228	0.7957	0.5358	0.5548	0.7162	0.7416	0.6221	0.5958	0	0	0	0	0	0	0	0	0	0	0	0	0	0	0	0.6373	0.6362	https://github.com/mnielLab/NetTCR-2.2/tree/main/data/model_predictions/model_37_predictions.csv
38	NetTCR 2.2 - Pre-trained	0.6	TRUE	https://github.com/mnielLab/NetTCR-2.2/blob/main/data/other_training_data/leave_most_out_20_positives.csv	AUC	0.8041	0.7816	0.6788	0.6787	0.9331	0.7243	0.6795	0.8298	0.8572	0.7609	0.7821	0	0	0	0	0	0	0	0	0	0	0	0	0	0	0	0.7737	0.763	https://github.com/mnielLab/NetTCR-2.2/tree/main/data/model_predictions/model_38_predictions.csv
38	NetTCR 2.2 - Pre-trained	0.6	TRUE	https://github.com/mnielLab/NetTCR-2.2/blob/main/data/other_training_data/leave_most_out_20_positives.csv	AUC 0.1	0.708	0.6729	0.5266	0.5251	0.8039	0.5595	0.5386	0.7345	0.7345	0.629	0.5974	0	0	0	0	0	0	0	0	0	0	0	0	0	0	0	0.6391	0.6344	https://github.com/mnielLab/NetTCR-2.2/tree/main/data/model_predictions/model_38_predictions.csv
39	TCRbase Ensemble	0.6	TRUE	https://github.com/mnielLab/NetTCR-2.2/blob/main/data/other_training_data/leave_most_out_20_positives.csv	AUC	0.8177	0.7966	0.6823	0.6788	0.935	0.7248	0.71	0.8381	0.857	0.7851	0.789	0	0	0	0	0	0	0	0	0	0	0	0	0	0	0	0.7831	0.7722	https://github.com/mnielLab/NetTCR-2.2/tree/main/data/model_predictions/model_39_predictions.csv
39	TCRbase Ensemble	0.6	TRUE	https://github.com/mnielLab/NetTCR-2.2/blob/main/data/other_training_data/leave_most_out_20_positives.csv	AUC 0.1	0.7431	0.6989	0.5355	0.5261	0.8132	0.5755	0.5993	0.7604	0.7329	0.666	0.6269	0	0	0	0	0	0	0	0	0	0	0	0	0	0	0	0.6616	0.6557	https://github.com/mnielLab/NetTCR-2.2/tree/main/data/model_predictions/model_39_predictions.csv
40	TCRbase	N/A	N/A	https://github.com/mnielLab/NetTCR-2.2/blob/main/data/other_training_data/leave_most_out_25_positives.csv	AUC	0.8145	0.7846	0.535	0.5233	0.8765	0.575	0.6567	0.8204	0.6729	0.7814	0.6336	0	0	0	0	0	0	0	0	0	0	0	0	0	0	0	0.6976	0.6968	https://github.com/mnielLab/NetTCR-2.2/tree/main/data/model_predictions/model_40_predictions.csv
40	TCRbase	N/A	N/A	https://github.com/mnielLab/NetTCR-2.2/blob/main/data/other_training_data/leave_most_out_25_positives.csv	AUC 0.1	0.7343	0.7168	0.5283	0.5201	0.7303	0.5577	0.6389	0.7648	0.5908	0.6674	0.5905	0	0	0	0	0	0	0	0	0	0	0	0	0	0	0	0.64	0.6432	https://github.com/mnielLab/NetTCR-2.2/tree/main/data/model_predictions/model_40_predictions.csv
41	NetTCR 2.2 - Peptide	0.6	FALSE	https://github.com/mnielLab/NetTCR-2.2/blob/main/data/other_training_data/leave_most_out_25_positives.csv	AUC	0.8334	0.7615	0.5903	0.5799	0.9312	0.6702	0.6687	0.815	0.8643	0.7438	0.6999	0	0	0	0	0	0	0	0	0	0	0	0	0	0	0	0.7417	0.7314	https://github.com/mnielLab/NetTCR-2.2/tree/main/data/model_predictions/model_41_predictions.csv
41	NetTCR 2.2 - Peptide	0.6	FALSE	https://github.com/mnielLab/NetTCR-2.2/blob/main/data/other_training_data/leave_most_out_25_positives.csv	AUC 0.1	0.7496	0.6724	0.5291	0.5166	0.8	0.5551	0.584	0.7486	0.7461	0.6366	0.5985	0	0	0	0	0	0	0	0	0	0	0	0	0	0	0	0.6488	0.6454	https://github.com/mnielLab/NetTCR-2.2/tree/main/data/model_predictions/model_41_predictions.csv
42	NetTCR 2.2 - Pre-trained	0.6	TRUE	https://github.com/mnielLab/NetTCR-2.2/blob/main/data/other_training_data/leave_most_out_25_positives.csv	AUC	0.8229	0.7767	0.6745	0.6775	0.9371	0.7234	0.7136	0.8371	0.8762	0.778	0.7724	0	0	0	0	0	0	0	0	0	0	0	0	0	0	0	0.7808	0.7688	https://github.com/mnielLab/NetTCR-2.2/tree/main/data/model_predictions/model_42_predictions.csv
42	NetTCR 2.2 - Pre-trained	0.6	TRUE	https://github.com/mnielLab/NetTCR-2.2/blob/main/data/other_training_data/leave_most_out_25_positives.csv	AUC 0.1	0.7237	0.6676	0.53	0.5242	0.8238	0.5578	0.573	0.7389	0.755	0.6507	0.6134	0	0	0	0	0	0	0	0	0	0	0	0	0	0	0	0.6507	0.6428	https://github.com/mnielLab/NetTCR-2.2/tree/main/data/model_predictions/model_42_predictions.csv
43	TCRbase Ensemble	0.6	TRUE	https://github.com/mnielLab/NetTCR-2.2/blob/main/data/other_training_data/leave_most_out_25_positives.csv	AUC	0.8358	0.792	0.6776	0.6787	0.937	0.7262	0.7339	0.8455	0.8769	0.8008	0.7813	0	0	0	0	0	0	0	0	0	0	0	0	0	0	0	0.7896	0.7774	https://github.com/mnielLab/NetTCR-2.2/tree/main/data/model_predictions/model_43_predictions.csv
43	TCRbase Ensemble	0.6	TRUE	https://github.com/mnielLab/NetTCR-2.2/blob/main/data/other_training_data/leave_most_out_25_positives.csv	AUC 0.1	0.7583	0.6969	0.5402	0.5309	0.8215	0.5675	0.6103	0.7646	0.757	0.6902	0.6457	0	0	0	0	0	0	0	0	0	0	0	0	0	0	0	0.6712	0.6632	https://github.com/mnielLab/NetTCR-2.2/tree/main/data/model_predictions/model_43_predictions.csv
44	TCRbase	N/A	N/A	https://github.com/mnielLab/NetTCR-2.2/blob/main/data/other_training_data/leave_most_out_50_positives.csv	AUC	0.8277	0.7845	0.5221	0.5321	0.8786	0.5935	0.6572	0.8253	0.7371	0.8368	0.6966	0	0	0	0	0	0	0	0	0	0	0	0	0	0	0	0.7174	0.7063	https://github.com/mnielLab/NetTCR-2.2/tree/main/data/model_predictions/model_44_predictions.csv
44	TCRbase	N/A	N/A	https://github.com/mnielLab/NetTCR-2.2/blob/main/data/other_training_data/leave_most_out_50_positives.csv	AUC 0.1	0.7537	0.7239	0.5263	0.523	0.7239	0.5722	0.6455	0.7719	0.6415	0.721	0.627	0	0	0	0	0	0	0	0	0	0	0	0	0	0	0	0.6573	0.6545	https://github.com/mnielLab/NetTCR-2.2/tree/main/data/model_predictions/model_44_predictions.csv
45	NetTCR 2.2 - Peptide	0.6	FALSE	https://github.com/mnielLab/NetTCR-2.2/blob/main/data/other_training_data/leave_most_out_50_positives.csv	AUC	0.8484	0.7914	0.6082	0.6329	0.9282	0.7056	0.7236	0.832	0.8561	0.8167	0.7851	0	0	0	0	0	0	0	0	0	0	0	0	0	0	0	0.7753	0.7595	https://github.com/mnielLab/NetTCR-2.2/tree/main/data/model_predictions/model_45_predictions.csv
45	NetTCR 2.2 - Peptide	0.6	FALSE	https://github.com/mnielLab/NetTCR-2.2/blob/main/data/other_training_data/leave_most_out_50_positives.csv	AUC 0.1	0.7749	0.7052	0.5334	0.5345	0.8045	0.5723	0.6442	0.7745	0.7477	0.7015	0.6637	0	0	0	0	0	0	0	0	0	0	0	0	0	0	0	0.6779	0.6691	https://github.com/mnielLab/NetTCR-2.2/tree/main/data/model_predictions/model_45_predictions.csv
46	NetTCR 2.2 - Pre-trained	0.6	TRUE	https://github.com/mnielLab/NetTCR-2.2/blob/main/data/other_training_data/leave_most_out_50_positives.csv	AUC	0.8548	0.8127	0.7077	0.705	0.937	0.7519	0.7466	0.8639	0.88	0.8199	0.8354	0	0	0	0	0	0	0	0	0	0	0	0	0	0	0	0.8104	0.7983	https://github.com/mnielLab/NetTCR-2.2/tree/main/data/model_predictions/model_46_predictions.csv
46	NetTCR 2.2 - Pre-trained	0.6	TRUE	https://github.com/mnielLab/NetTCR-2.2/blob/main/data/other_training_data/leave_most_out_50_positives.csv	AUC 0.1	0.7794	0.7083	0.5435	0.5339	0.8179	0.5839	0.6274	0.7764	0.7646	0.7152	0.6733	0	0	0	0	0	0	0	0	0	0	0	0	0	0	0	0.684	0.6744	https://github.com/mnielLab/NetTCR-2.2/tree/main/data/model_predictions/model_46_predictions.csv
47	TCRbase Ensemble	0.6	TRUE	https://github.com/mnielLab/NetTCR-2.2/blob/main/data/other_training_data/leave_most_out_50_positives.csv	AUC	0.8606	0.8231	0.7085	0.7055	0.9377	0.7543	0.7547	0.8675	0.8841	0.8382	0.8434	0	0	0	0	0	0	0	0	0	0	0	0	0	0	0	0.8161	0.8033	https://github.com/mnielLab/NetTCR-2.2/tree/main/data/model_predictions/model_47_predictions.csv
47	TCRbase Ensemble	0.6	TRUE	https://github.com/mnielLab/NetTCR-2.2/blob/main/data/other_training_data/leave_most_out_50_positives.csv	AUC 0.1	0.7992	0.7334	0.5495	0.5435	0.8193	0.5912	0.647	0.7887	0.7746	0.7481	0.6939	0	0	0	0	0	0	0	0	0	0	0	0	0	0	0	0.699	0.6892	https://github.com/mnielLab/NetTCR-2.2/tree/main/data/model_predictions/model_47_predictions.csv
48	TCRbase	N/A	N/A	https://github.com/mnielLab/NetTCR-2.2/blob/main/data/other_training_data/leave_most_out_100_positives.csv	AUC	0.8378	0.8111	0.5359	0.5313	0.8918	0.6105	0.6577	0.833	0.7554	0.8557	0.7251	0	0	0	0	0	0	0	0	0	0	0	0	0	0	0	0.7314	0.7196	https://github.com/mnielLab/NetTCR-2.2/tree/main/data/model_predictions/model_48_predictions.csv
48	TCRbase	N/A	N/A	https://github.com/mnielLab/NetTCR-2.2/blob/main/data/other_training_data/leave_most_out_100_positives.csv	AUC 0.1	0.768	0.7343	0.5291	0.5258	0.7497	0.5836	0.6566	0.789	0.6684	0.7364	0.6535	0	0	0	0	0	0	0	0	0	0	0	0	0	0	0	0.6722	0.6664	https://github.com/mnielLab/NetTCR-2.2/tree/main/data/model_predictions/model_48_predictions.csv
49	NetTCR 2.2 - Peptide	0.6	FALSE	https://github.com/mnielLab/NetTCR-2.2/blob/main/data/other_training_data/leave_most_out_100_positives.csv	AUC	0.8487	0.8291	0.6762	0.6668	0.9403	0.7327	0.7722	0.8734	0.885	0.8606	0.8548	0	0	0	0	0	0	0	0	0	0	0	0	0	0	0	0.8127	0.793	https://github.com/mnielLab/NetTCR-2.2/tree/main/data/model_predictions/model_49_predictions.csv
49	NetTCR 2.2 - Peptide	0.6	FALSE	https://github.com/mnielLab/NetTCR-2.2/blob/main/data/other_training_data/leave_most_out_100_positives.csv	AUC 0.1	0.7851	0.7509	0.5418	0.535	0.8444	0.6029	0.6779	0.7988	0.7896	0.7617	0.7141	0	0	0	0	0	0	0	0	0	0	0	0	0	0	0	0.7093	0.6934	https://github.com/mnielLab/NetTCR-2.2/tree/main/data/model_predictions/model_49_predictions.csv
50	NetTCR 2.2 - Pre-trained	0.6	TRUE	https://github.com/mnielLab/NetTCR-2.2/blob/main/data/other_training_data/leave_most_out_100_positives.csv	AUC	0.8641	0.8414	0.728	0.7135	0.9463	0.761	0.7868	0.8845	0.8986	0.8695	0.8775	0	0	0	0	0	0	0	0	0	0	0	0	0	0	0	0.8338	0.8175	https://github.com/mnielLab/NetTCR-2.2/tree/main/data/model_predictions/model_50_predictions.csv
50	NetTCR 2.2 - Pre-trained	0.6	TRUE	https://github.com/mnielLab/NetTCR-2.2/blob/main/data/other_training_data/leave_most_out_100_positives.csv	AUC 0.1	0.791	0.7475	0.5534	0.545	0.8542	0.6053	0.6551	0.8013	0.788	0.7753	0.727	0	0	0	0	0	0	0	0	0	0	0	0	0	0	0	0.713	0.6977	https://github.com/mnielLab/NetTCR-2.2/tree/main/data/model_predictions/model_50_predictions.csv
51	TCRbase Ensemble	0.6	TRUE	https://github.com/mnielLab/NetTCR-2.2/blob/main/data/other_training_data/leave_most_out_100_positives.csv	AUC	0.8683	0.8495	0.7291	0.7144	0.9457	0.7639	0.7922	0.8855	0.9012	0.8773	0.8806	0	0	0	0	0	0	0	0	0	0	0	0	0	0	0	0.8371	0.821	https://github.com/mnielLab/NetTCR-2.2/tree/main/data/model_predictions/model_51_predictions.csv
51	TCRbase Ensemble	0.6	TRUE	https://github.com/mnielLab/NetTCR-2.2/blob/main/data/other_training_data/leave_most_out_100_positives.csv	AUC 0.1	0.8045	0.7683	0.5577	0.5532	0.8474	0.6145	0.666	0.8063	0.8001	0.8026	0.734	0	0	0	0	0	0	0	0	0	0	0	0	0	0	0	0.7231	0.7082	https://github.com/mnielLab/NetTCR-2.2/tree/main/data/model_predictions/model_51_predictions.csv
