## Supplementary material for "NetTCR 2.2 - Improved TCR specificity predictions by combining pan- and peptide-specific training strategies, loss-scaling and integration of sequence similarity": Model performance on IMMREP 2022 benchmark

### Sheet: Sheet1
Model Number	Model	Dropout Rate	Sample Weight	Training Data	Metric	GILGFVFTL	NLVPMVATV	YLQPRTFLL	TTDPSFLGRY	LLWNGPMAV	CINGVCWTV	GLCTLVAML	ATDALMTGF	LTDEMIAQY	SPRWYFYYL	KSKRTPMGF	NQKLIANQF	TPRVTGGGAM	HPVTKYIM	NYNYLYRLF	GPRLGVRAT	RAQAPPPSW	All Unweighted	All Weighted	Model Predictions
52	TCRbase	N/A	N/A	https://github.com/mnielLab/NetTCR-2.2/blob/main/data/IMMREP/train/all_peptides.csv	AUC	0.8988	0.6429	0.7321	0.7274	0.9072	0.74	0.9592	0.8962	0.7171	0.7654	0.8985	0.4958	0.8509	0.7792	0.9494	0.7736	0.8346	0.7981	0.8033	https://github.com/mnielLab/NetTCR-2.2/tree/main/data/model_predictions/model_52_predictions.csv
52	TCRbase	N/A	N/A	https://github.com/mnielLab/NetTCR-2.2/blob/main/data/IMMREP/train/all_peptides.csv	AUC 0.1	0.8799	0.6154	0.746	0.6773	0.8578	0.6679	0.9027	0.8078	0.6429	0.6896	0.8909	0.5088	0.8453	0.7222	0.8966	0.7608	0.883	0.7644	0.7698	https://github.com/mnielLab/NetTCR-2.2/tree/main/data/model_predictions/model_52_predictions.csv
53	NetTCR 2.2 - Pan	0.6	TRUE	https://github.com/mnielLab/NetTCR-2.2/blob/main/data/IMMREP/train/all_peptides.csv	AUC	0.9123	0.7512	0.7954	0.8103	0.8953	0.8799	0.9306	0.8393	0.6586	0.7733	0.7804	0.5746	0.7778	0.6833	0.9018	0.6381	0.9605	0.7978	0.828	https://github.com/mnielLab/NetTCR-2.2/tree/main/data/model_predictions/model_53_predictions.csv
53	NetTCR 2.2 - Pan	0.6	TRUE	https://github.com/mnielLab/NetTCR-2.2/blob/main/data/IMMREP/train/all_peptides.csv	AUC 0.1	0.8946	0.6137	0.7945	0.6193	0.8478	0.7722	0.8929	0.6772	0.5149	0.6363	0.5877	0.5142	0.5876	0.6637	0.8684	0.5891	0.9025	0.7045	0.7471	https://github.com/mnielLab/NetTCR-2.2/tree/main/data/model_predictions/model_53_predictions.csv
54	NetTCR 2.2 - Peptide	0.6	FALSE	https://github.com/mnielLab/NetTCR-2.2/blob/main/data/IMMREP/train/all_peptides.csv	AUC	0.9052	0.7775	0.818	0.8092	0.9111	0.8907	0.9563	0.9249	0.7798	0.8017	0.9223	0.5962	0.848	0.8014	0.9018	0.8734	0.8914	0.8476	0.8573	https://github.com/mnielLab/NetTCR-2.2/tree/main/data/model_predictions/model_54_predictions.csv
54	NetTCR 2.2 - Peptide	0.6	FALSE	https://github.com/mnielLab/NetTCR-2.2/blob/main/data/IMMREP/train/all_peptides.csv	AUC 0.1	0.8916	0.646	0.7995	0.6559	0.8659	0.7898	0.8978	0.8239	0.5773	0.7013	0.7529	0.5093	0.8146	0.7442	0.8966	0.6857	0.8246	0.7575	0.7805	https://github.com/mnielLab/NetTCR-2.2/tree/main/data/model_predictions/model_54_predictions.csv
55	NetTCR 2.2 - Pre-trained	0.6	TRUE	https://github.com/mnielLab/NetTCR-2.2/blob/main/data/IMMREP/train/all_peptides.csv	AUC	0.9111	0.7551	0.8074	0.8017	0.885	0.8888	0.9423	0.9004	0.7408	0.783	0.8721	0.6169	0.8523	0.7264	0.9271	0.8111	0.9259	0.8322	0.8453	https://github.com/mnielLab/NetTCR-2.2/tree/main/data/model_predictions/model_55_predictions.csv
55	NetTCR 2.2 - Pre-trained	0.6	TRUE	https://github.com/mnielLab/NetTCR-2.2/blob/main/data/IMMREP/train/all_peptides.csv	AUC 0.1	0.8923	0.6301	0.8099	0.6668	0.8475	0.8026	0.9022	0.8002	0.5764	0.6983	0.7462	0.5345	0.7807	0.6564	0.8888	0.6191	0.883	0.7491	0.777	https://github.com/mnielLab/NetTCR-2.2/tree/main/data/model_predictions/model_55_predictions.csv
56	TCRbase Ensemble	0.6	TRUE	https://github.com/mnielLab/NetTCR-2.2/blob/main/data/IMMREP/train/all_peptides.csv	AUC	0.9127	0.7613	0.8025	0.8083	0.889	0.8875	0.9458	0.9082	0.7562	0.7902	0.8942	0.6197	0.864	0.7347	0.9345	0.8538	0.921	0.8402	0.85	https://github.com/mnielLab/NetTCR-2.2/tree/main/data/model_predictions/model_56_predictions.csv
56	TCRbase Ensemble	0.6	TRUE	https://github.com/mnielLab/NetTCR-2.2/blob/main/data/IMMREP/train/all_peptides.csv	AUC 0.1	0.8917	0.6409	0.8094	0.6979	0.852	0.7981	0.9063	0.8191	0.6118	0.7266	0.8312	0.5493	0.8069	0.6711	0.8966	0.6951	0.883	0.7698	0.7898	https://github.com/mnielLab/NetTCR-2.2/tree/main/data/model_predictions/model_56_predictions.csv
57	TCRbase	N/A	N/A	https://github.com/mnielLab/NetTCR-2.2/blob/main/data/IMMREP/train/all_peptides_redundancy_reduced.csv	AUC	0.8458	0.579	0.7534	0.7327	0.8351	0.762	0.9041	0.8059	0.6059	0.5941	0.7867	0.524	0.9499	0.771	0.9618	0.7758	0.7495	0.761	0.7512	https://github.com/mnielLab/NetTCR-2.2/tree/main/data/model_predictions/model_57_predictions.csv
57	TCRbase	N/A	N/A	https://github.com/mnielLab/NetTCR-2.2/blob/main/data/IMMREP/train/all_peptides_redundancy_reduced.csv	AUC 0.1	0.7854	0.5513	0.7235	0.6499	0.8249	0.6893	0.8306	0.7614	0.6312	0.5352	0.7029	0.5472	0.9001	0.7353	0.9295	0.7237	0.7744	0.7233	0.7074	https://github.com/mnielLab/NetTCR-2.2/tree/main/data/model_predictions/model_57_predictions.csv
58	TCRbase	0	FALSE	https://github.com/mnielLab/NetTCR-2.2/blob/main/data/IMMREP/train/all_peptides_redundancy_reduced.csv	AUC	0.8714	0.6554	0.7588	0.7579	0.8645	0.8792	0.885	0.7807	0.6686	0.7419	0.7457	0.5516	0.9263	0.7494	0.9472	0.5795	0.7248	0.7699	0.7832	https://github.com/mnielLab/NetTCR-2.2/tree/main/data/model_predictions/model_58_predictions.csv
58	TCRbase	0	FALSE	https://github.com/mnielLab/NetTCR-2.2/blob/main/data/IMMREP/train/all_peptides_redundancy_reduced.csv	AUC 0.1	0.8037	0.5569	0.7493	0.615	0.8124	0.7867	0.7993	0.6966	0.5455	0.5971	0.6306	0.4935	0.8783	0.6076	0.928	0.5328	0.7193	0.6913	0.7022	https://github.com/mnielLab/NetTCR-2.2/tree/main/data/model_predictions/model_58_predictions.csv
59	NetTCR 2.2 - Pan	0.6	TRUE	https://github.com/mnielLab/NetTCR-2.2/blob/main/data/IMMREP/train/all_peptides_redundancy_reduced.csv	AUC	0.8521	0.6435	0.7526	0.7194	0.8508	0.8624	0.8559	0.7475	0.6504	0.7032	0.7257	0.5892	0.9169	0.731	0.911	0.7747	0.8019	0.7699	0.7695	https://github.com/mnielLab/NetTCR-2.2/tree/main/data/model_predictions/model_59_predictions.csv
59	NetTCR 2.2 - Pan	0.6	TRUE	https://github.com/mnielLab/NetTCR-2.2/blob/main/data/IMMREP/train/all_peptides_redundancy_reduced.csv	AUC 0.1	0.7814	0.5451	0.7215	0.5989	0.7801	0.7587	0.7456	0.6303	0.5363	0.5809	0.604	0.5145	0.8254	0.5428	0.8222	0.5972	0.7519	0.6669	0.6771	https://github.com/mnielLab/NetTCR-2.2/tree/main/data/model_predictions/model_59_predictions.csv
60	NetTCR 2.2 - Peptide	0.6	FALSE	https://github.com/mnielLab/NetTCR-2.2/blob/main/data/IMMREP/train/all_peptides_redundancy_reduced.csv	AUC	0.873	0.639	0.7556	0.7299	0.8605	0.8806	0.8847	0.8146	0.72	0.7473	0.7604	0.5422	0.9092	0.7835	0.9278	0.6902	0.6619	0.7753	0.784	https://github.com/mnielLab/NetTCR-2.2/tree/main/data/model_predictions/model_60_predictions.csv
60	NetTCR 2.2 - Peptide	0.6	FALSE	https://github.com/mnielLab/NetTCR-2.2/blob/main/data/IMMREP/train/all_peptides_redundancy_reduced.csv	AUC 0.1	0.8083	0.5766	0.7444	0.622	0.8137	0.7818	0.8061	0.7335	0.6102	0.6084	0.6601	0.5079	0.8581	0.6889	0.9146	0.5785	0.6241	0.7022	0.713	https://github.com/mnielLab/NetTCR-2.2/tree/main/data/model_predictions/model_60_predictions.csv
61	NetTCR 2.2 - Pre-trained	0.6	TRUE	https://github.com/mnielLab/NetTCR-2.2/blob/main/data/IMMREP/train/all_peptides_redundancy_reduced.csv	AUC	0.8709	0.6627	0.7682	0.7717	0.8657	0.8734	0.8855	0.8325	0.7106	0.7649	0.7725	0.563	0.9051	0.7907	0.9343	0.7492	0.759	0.793	0.796	https://github.com/mnielLab/NetTCR-2.2/tree/main/data/model_predictions/model_61_predictions.csv
61	NetTCR 2.2 - Pre-trained	0.6	TRUE	https://github.com/mnielLab/NetTCR-2.2/blob/main/data/IMMREP/train/all_peptides_redundancy_reduced.csv	AUC 0.1	0.8081	0.5832	0.7414	0.6406	0.8198	0.7995	0.8108	0.7286	0.6256	0.6253	0.6311	0.4928	0.8719	0.6265	0.9053	0.6234	0.7744	0.7123	0.7183	https://github.com/mnielLab/NetTCR-2.2/tree/main/data/model_predictions/model_61_predictions.csv
62	TCRbase Ensemble	0.6	TRUE	https://github.com/mnielLab/NetTCR-2.2/blob/main/data/IMMREP/train/all_peptides_redundancy_reduced.csv	AUC	0.8727	0.6644	0.7689	0.7768	0.8658	0.8735	0.8931	0.841	0.7125	0.7662	0.7849	0.575	0.9103	0.8144	0.9404	0.7706	0.7533	0.799	0.7997	https://github.com/mnielLab/NetTCR-2.2/tree/main/data/model_predictions/model_62_predictions.csv
62	TCRbase Ensemble	0.6	TRUE	https://github.com/mnielLab/NetTCR-2.2/blob/main/data/IMMREP/train/all_peptides_redundancy_reduced.csv	AUC 0.1	0.8119	0.591	0.7421	0.6516	0.8298	0.8025	0.83	0.755	0.6391	0.6374	0.6695	0.5042	0.8761	0.7041	0.9251	0.6713	0.7744	0.7303	0.7299	https://github.com/mnielLab/NetTCR-2.2/tree/main/data/model_predictions/model_62_predictions.csv
